# MUM, a maternal unknown message, inhibits early establishment of the medio-lateral axis in the embryo of the kelp *Saccharina latissima*

**DOI:** 10.1101/2024.01.07.574535

**Authors:** Samuel Boscq, Bernard Billoud, Ioannis Theodorou, Tanweer Joemmanbaks, Bénédicte Charrier

## Abstract

Brown algae are multicellular photosynthetic organisms that have evolved independently of plants and other algae. Apart from studies on the polarisation of the *Fucus* zygote in the 1990s, little is known about the mechanisms controlling the embryogenesis of these organisms. Here, we studied the determinism of embryogenesis in the kelp *Saccharina latissima,* focusing on the formation of its body axes. This alga initially develops an oblong embryo formed of a cell monolayer, which subsequently thickens; growth axes are then established in temporally distinct stages, starting with the formation of a dominant apico-basal axis. Our experiments focused on the role of the stalk, an empty cell that retains the embryo attached to the maternal tissue, in the development of the growth axes in mature embryos. In response to the removal of the stalk, the embryos developed as a monolayered disc rather than an elongated blade, demonstrating that attachment to the stalk inhibits the formation of the medio-lateral axis at the onset of embryogenesis. In addition, compared with embryos attached to the stalk, the cells of detached embryos were smaller and displayed an altered shape. The topology of the tissue was also disrupted, as cells had a higher number of cell neighbours. Observation of cell division patterns just after removal of the stalk showed that the stalk represses longitudinal cell divisions, thereby reinforcing the establishment of the main apico-basal axis. This unique quantitative study of brown algal embryogenesis revealed that, in kelps, a signal from maternal tissue (MUM for maternal unknown message) is necessary for the establishment of growth axes at the onset of embryogenesis and of the organisation of growing embryonic tissues. In addition, we discovered that, although the stalk persists for several weeks until the embryo reaches at least 500 cells, MUM is emitted in the first 4 days after fertilisation only, before the embryo reaches the 8-cell stage. Finally, transplantation experiments indicated that MUM does not diffuse in seawater, but requires contact between the embryo and the stalk. The potential chemical or mechanical nature of MUM is discussed.
