## Supplementary material for "MUM, a maternal unknown message, inhibits early establishment of the medio-lateral axis in the embryo of the kelp *Saccharina latissima*": Suppl. Table 1

### Sheet: Embryo morphometrics
Suppl. Table 1: Morphometric parameters of the embryo (blade).
The table is sub-divided in 3 sections based on the size of embryos (expressed in the number of cells nCells, first and 4th columns). First section is for [20:47]-cell embryos, second section for [48:103]-cell embryos and third section for [104:307]-cell embryos.
“In" are intact embryos. Not all embryos have available data for all three size ranges.
Blade stage (cell #)	Blade	Time (hours after stalk removal)	Cell #	Length (µm)	Width (µm)	Length/Width ratio (LWR)	Area (µm2)
20:47:00	E01	192	29	52.935	38.532	1.3738	1601.96
20:47:00	E04	192	33	74.195	34.924	2.1245	2035.11
20:47:00	E05	96	34	52.112	45.273	1.1511	1852.97
20:47:00	E12	240	29	72.13	30.987	2.3278	1755.43
20:47:00	E13	96	26	61.307	41.258	1.4859	1986.6
20:47:00	E15	144	32	75.374	34.394	2.1915	2036.08
20:47:00	E16	144	27	55.055	46.484	1.1844	2009.98
20:47:00	E17	240	22	71.289	25.882	2.7544	1449.13
20:47:00	E21	72	24	73.487	37.601	1.9544	2170.19
20:47:00	E22	96	31	80.278	27.47	2.9224	1732
20:47:00	E23	96	25	88.092	33.385	2.6386	2309.84
20:47:00	E24	96	32	92.261	39.959	2.3089	2895.48
20:47:00	E26	144	38	78.302	34.058	2.2991	2094.48
20:47:00	E28	144	26	67.634	36.838	1.836	1956.84
20:47:00	E41	72	27	118.202	28.044	4.2149	2603.46
20:47:00	E42	240	37	68.931	39.799	1.732	2154.64
20:47:00	E43	144	23	71.738	32.685	2.1948	1841.58
20:47:00	E44	96	29	103.059	32.118	3.2088	2599.69
20:47:00	E45	96	39	108.089	31.631	3.4172	2685.27
20:47:00	E46	72	33	58.177	43.705	1.3311	1996.97
20:47:00	E47	72	37	105.105	36.742	2.8606	3033
20:47:00	E81	96	37	109.864	29.52	3.7217	2547.19
20:47:00	E82	96	43	136.865	37.759	3.6247	4058.83
20:47:00	E83	72	38	92.267	34.534	2.6718	2502.54
20:47:00	E84	72	25	112.204	28.162	3.9842	2481.82
20:47:00	E85	96	30	90.497	34.994	2.5861	2487.24
20:47:00	PhII 1	48	45	120.216	32.624	3.6849	3080.29
20:47:00	PhII 2	48	37	119.03	39.19	3.0373	3663.66
20:47:00	PhII 4	72	28	96.75	30.332	3.1897	2304.83
20:47:00	PhII 5	48	43	133.149	30.04	4.4323	3141.45
20:47:00	I1	108	32	92.401	34.137	2.7068	2477.4
20:47:00	I2	104	32	96.052	34.82	2.7585	2626.83
20:47:00	I3	112	36	118.782	33.874	3.5066	3160.11
20:47:00	I4	144	34	130.974	27.113	4.8306	2789.03
48:103	E01	240	51	76.281	59.935	1.2727	3590.73
48:103	E02	192	80	89.859	64.607	1.3909	4559.66
48:103	E03	144	53	73.551	54.498	1.3496	3148.16
48:103	E04	240	48	101.337	36.673	2.7632	2918.84
48:103	E05	144	93	78.05	72.951	1.0699	4471.92
48:103	E13	144	60	78.61	54.371	1.4458	3356.88
48:103	E14	144	54	95.882	40.845	2.3474	3075.9
48:103	E15	192	54	100.177	44.763	2.238	3521.88
48:103	E16	192	52	67.796	65.702	1.0319	3498.43
48:103	E21	144	76	132.714	49.696	2.6705	5179.98
48:103	E22	144	63	123.728	42.923	2.8826	4171.04
48:103	E23	144	50	131.287	48.932	2.6831	5045.5
48:103	E24	144	90	131.585	60.612	2.1709	6264.05
48:103	E26	192	81	112.282	45.576	2.4636	4019.18
48:103	E28	240	63	87.925	58.815	1.4949	4061.53
48:103	E41	96	49	152.815	33.446	4.569	4014.24
48:103	E43	240	86	119.465	57.295	2.0851	5375.81
48:103	E44	144	54	138.295	49.093	2.817	5332.33
48:103	E45	144	86	153.173	47.996	3.1914	5773.98
48:103	E46	144	82	92.436	68.097	1.3574	4943.78
48:103	E47	96	58	130.87	43.966	2.9766	4519.11
48:103	E81	144	75	173.908	43.522	3.9958	5944.56
48:103	E82	144	93	203.72	51.541	3.9525	8246.66
48:103	E83	144	85	161.717	62.14	2.6025	7892.57
48:103	E84	144	103	217.637	51.912	4.1925	8873.37
48:103	E85	240	74	149.675	46.901	3.1913	5513.46
48:103	PhII 1	72	64	153.248	40.355	3.7975	4857.19
48:103	PhII 2	72	80	138.488	46.819	2.9579	5092.46
48:103	PhII 3	96	88	161.093	53.459	3.0134	6763.71
48:103	PhII 4	96	56	119.106	37.328	3.1908	3491.83
48:103	PhII 5	144	74	134.939	31.349	4.3043	3322.42
48:103	I1	144	74	134.042	47.528	2.8203	5003.55
48:103	I2	152	81	137.479	48.06	2.8606	5189.35
48:103	I3	184	80	166.147	45.389	3.6605	5922.91
48:103	I4	184	71	186.533	34.741	5.3692	5089.68
104:307	E02	240	143	115.111	93.573	1.2302	8459.75
104:307	E03	192	155	114.369	84.603	1.3518	7599.5
104:307	E05	192	244	129.419	105.957	1.2214	10770.1
104:307	E13	240	188	135.525	103.42	1.3104	11008.2
104:307	E14	240	222	221.056	89.204	2.4781	15487.4
104:307	E15	240	107	127.538	56.419	2.2605	5651.38
104:307	E16	240	109	80.934	75.442	1.0728	4795.51
104:307	E21	192	156	193.221	78.442	2.4632	11904
104:307	E22	192	145	200.45	67.529	2.9684	10631.3
104:307	E23	192	185	205.929	82.866	2.4851	13402.5
104:307	E24	192	213	208.977	86.82	2.407	14249.7
104:307	E41	144	113	231.437	49.218	4.7023	8946.45
104:307	E44	192	184	239.263	79.267	3.0184	14895.6
104:307	E45	192	184	248.575	69.422	3.5806	13553.4
104:307	E46	192	171	124.999	94.207	1.3269	9248.71
104:307	E47	192	279	296.879	118.084	2.5141	27533.5
104:307	E81	192	158	286.734	63.942	4.4843	14399.7
104:307	E82	192	286	337.756	86.275	3.9149	22886.5
104:307	E83	192	178	261.019	94.403	2.7649	19352.9
104:307	E84	192	307	325.814	82.414	3.9534	21089.2
104:307	PhII 1	144	169	269.306	76.015	3.5428	16078.1
104:307	PhII 2	144	201	209.232	81.686	2.5614	13423.5
104:307	PhII 4	144	134	169.9	56.625	3.0004	7556.06
104:307	I1	168	104	163.457	61.231	2.6695	7860.75
104:307	I2	176	124	165.473	58.074	2.8493	7547.45
104:307	I3	224	156	240.707	61.78	3.8962	11679.6
