## Supplementary material for "MUM, a maternal unknown message, inhibits early establishment of the medio-lateral axis in the embryo of the kelp *Saccharina latissima*": Suppl. Table 2

### Sheet: ALL blade stage_wo correction
	Supplementary Table 2. P-values of statistical tests comparing morphometric parameters characterising Saccharina embryos and their cells. t-test were used to compare the cell features, Wilcoxon tests to compare embryo blades and Chi² for the analyses of the number of cell neighbours.
	The quantitative value of each parameter and for each developmental stage at which the stalk was sectioned (En and PhII), is presented as the function of the time window (expressed as the number of cells). Only p-values resulting from the comparison between the microdissected embryos and the intact control are shown in the main figures presented in the article. In green, p-Values lower than 5.10-…
	Embryo stages
P-values for	PhII [20:47] data									PhII [48:103] data							PhII [104:307] data
			E1	E2	E4	E8	PhII	intact		E1	E2	E4	E8	PhII	intact		E1	E2	E4	E8	PhII	intact
Embryo LWR		E0	0.25	0.09524	0.1167	0.03571	0.05714	0.05714		0.7302	0.08225	0.0303	0.01587	0.007937	0.01587		0.6286	0.05714	0.07143	0.05714	0.1	0.1
		E1		0.5368	0.202	0.03175	0.01587	0.03175			0.1143	0.1714	0.01587	0.01587	0.02857			0.1143	0.06349	0.02857	0.05714	0.05714
		E2			0.6282	0.0303	0.009524	0.0381				0.3939	0.0303	0.004329	0.0381				0.2857	0.05714	0.1143	0.2286
		E4				0.3434	0.2303	0.4121					0.329	0.329	0.3524					0.4127	1	1
		E8					0.7302	0.9048						0.6905	0.9048						0.2286	0.2286
		PhII						0.6857							0.7302							1
			E1	E2	E4	E8	PhII	intact		E1	E2	E4	E8	PhII	intact		E1	E2	E4	E8	PhII	intact
Embryo length		E0	0.3929	0.09524	0.1167	0.03571	0.05714	0.05714		0.9048	0.01732	0.008658	0.007937	0.007937	0.01587		0.6286	0.05714	0.07143	0.05714	0.1	0.1
		E1		0.05195	0.202	0.007937	0.01587	0.01587			0.0381	0.0381	0.01587	0.01587	0.02857			0.3429	0.1111	0.02857	0.2286	0.2286
		E2			0.5338	0.008658	0.009524	0.009524				0.3939	0.004329	0.05195	0.009524				0.1905	0.02857	0.6286	0.6286
		E4				0.2677	0.07273	0.3152					0.01732	0.4286	0.2571					0.06349	0.7857	0.5714
		E8					0.4127	0.7302						0.03175	0.2857						0.1143	0.05714
		PhII						0.3429							0.5556							0.4
			E1	E2	E4	E8	PhII	intact		E1	E2	E4	E8	PhII	intact		E1	E2	E4	E8	PhII	intact
Embryo width		E0	0.5714	0.2619	0.2667	0.1429	0.2286	0.05714		0.5556	0.329	0.329	0.3095	0.09524	0.1111		0.4	0.1143	0.5714	0.4	0.1	0.1
		E1		0.9307	1	0.8413	0.5556	0.7302			0.9143	1	1	0.1905	0.6857			0.8857	1	1	0.8571	0.4
		E2			0.7308	0.7922	0.4762	0.4762				0.8182	0.7922	0.1255	0.1714				0.9048	0.8857	0.4	0.05714
		E4				0.7551	0.5273	0.7879					0.9307	0.2468	0.4762					0.9048	0.7857	0.25
		E8					0.9048	0.5556						0.1508	0.2857						0.2286	0.05714
		PhII						0.8857							0.7302							0.7
			E1	E2	E4	E8	PhII	intact		E1	E2	E4	E8	PhII	intact		E1	E2	E4	E8	PhII	intact
Embryo area		E0	1	0.1667	0.1167	0.03571	0.05714	0.05714		0.5556	0.1255	0.0303	0.007937	0.2222	0.01587		1	0.1143	0.1429	0.05714	0.7	1
		E1		0.1775	0.04798	0.007937	0.01587	0.01587			0.009524	0.009524	0.01587	0.2857	0.02857			0.4857	0.4127	0.05714	0.4	0.8571
		E2			0.4452	0.05195	0.0381	0.06667				0.6991	0.01732	0.7922	0.3524				0.9048	0.02857	0.8571	0.1143
		E4				0.8763	0.07273	0.2303					0.008658	0.5368	0.6095					0.2857	0.7857	0.1429
		E8					0.7302	0.7302						0.03175	0.03175						0.1143	0.05714
		PhII						0.6857							0.4127							0.4
			E1	E2	E4	E8	PhII	intact		E1	E2	E4	E8	PhII	intact		E1	E2	E4	E8	PhII	intact
Cell area		E0	6.791e-05	2.362e-10	3.3e-12	1.271e-16	5.083e-15	1.594e-14		0.02741	1.904e-11	4.035e-20	1.415e-53	6.448e-07	2.331e-13		1.528e-18	2.911e-93	3.637e-130	3.518e-165	1.578e-63	5.197e-58
		E1		0.01643	0.006495	5.155e-06	5.257e-05	2.91e-05			0.0001126	8.133e-10	1.413e-33	0.02512	6.165e-06			2.077e-30	9.232e-61	3.721e-86	1.404e-24	8.638e-19
		E2			0.878	0.02421	0.0896	0.04778				0.01062	2.667e-21	0.06525	0.42				7.637e-12	1.065e-25	0.1935	0.3013
		E4				0.02404	0.09621	0.05026					1.26e-12	1.012e-05	0.08859					0.001137	1.705e-05	7.933e-12
		E8					0.5642	0.8637						3.39e-29	1.27e-17						8.459e-13	5.119e-23
		PhII						0.7056							0.008828							0.04441
			E1	E2	E4	E8	PhII	intact		E1	E2	E4	E8	PhII	intact		E1	E2	E4	E8	PhII	intact
Cell length		E0	0.007788	6.349e-05	9.243e-05	3.516e-07	7.405e-07	5.204e-07		0.0292	3.801e-08	3.838e-16	6.191e-35	5.155e-05	3.762e-08		1.781e-10	6.92e-48	1.355e-80	2.235e-109	3.098e-45	2.804e-52
		E1		0.1075	0.1646	0.002579	0.003871	0.003636			0.01038	3.963e-07	4.276e-18	0.1674	0.004487			4.473e-14	1.493e-35	5.006e-57	4.267e-17	2.405e-23
		E2			0.7348	0.1435	0.1572	0.1825				0.001729	2.135e-14	0.1861	0.5866				2.522e-09	5.143e-24	0.02835	2.89e-05
		E4				0.05696	0.06899	0.07621					2.312e-05	2.024e-05	0.01982					3.668e-05	0.003801	0.4272
		E8					0.9732	0.8799						1.054e-17	2.003e-10						1.117e-10	1.828e-05
		PhII						0.8599							0.08468							0.06785
			E1	E2	E4	E8	PhII	intact		E1	E2	E4	E8	PhII	intact		E1	E2	E4	E8	PhII	intact
Cell width		E0	0.03167	2.156e-05	2.335e-07	3.618e-10	5.079e-08	7.672e-09		0.1752	4.758e-07	2.445e-11	4.632e-40	0.0002318	1.916e-10		8.761e-15	1.314e-82	5.268e-102	1.838e-127	1.329e-51	6.248e-31
		E1		0.01531	0.0006274	1.469e-06	0.0001199	1.66e-05			0.0007445	1.221e-06	1.79e-28	0.04037	3.862e-06			1.378e-31	2.798e-47	7.995e-65	1.829e-18	3.936e-06
		E2			0.4485	0.01561	0.1446	0.03282				0.1352	2.608e-17	0.1332	0.1897				8.331e-05	1.739e-10	0.3137	1.368e-09
		E4				0.05651	0.3936	0.1025					3.967e-13	0.002048	0.8753					0.04469	3.118e-05	2.009e-19
		E8					0.3476	0.9532						5.453e-24	4.361e-13						1.423e-09	1.023e-28
		PhII						0.427							0.004247							2.166e-05
			E1	E2	E4	E8	PhII	intact		E1	E2	E4	E8	PhII	intact		E1	E2	E4	E8	PhII	intact
Cell LWR		E0	0.9989	0.9232	0.5372	0.6846	0.9715	0.7473		0.5256	0.5719	0.08782	0.4361	0.7881	0.7928		0.1885	1.253e-06	0.007689	0.02651	0.03911	0.006512
		E1		0.8596	0.2334	0.46	0.9529	0.5675			0.8598	0.3683	0.1636	0.6653	0.3834			0.0003689	0.1683	0.4377	0.443	6.865e-05
		E2			0.307	0.5672	0.8199	0.6834				0.1959	0.1244	0.7495	0.3957				0.03413	0.00105	0.006068	3.834e-13
		E4				0.6903	0.2368	0.5918					0.005923	0.1171	0.04905					0.439	0.5445	1.734e-07
		E8					0.4472	0.886						0.242	0.6333						0.93	5.253e-07
		PhII						0.5472							0.5824							3.111e-06
			E1	E2	E4	E8	PhII	intact		E1	E2	E4	E8	PhII	intact		E1	E2	E4	E8	PhII	intact
Cell rectangularity		E0	0.0002439	6.436e-06	6.721e-07	1.343e-11	1.822e-12	3.459e-13		0.4816	2.012e-07	0.004331	1.156e-10	2.89e-14	1.348e-18		2.909e-05	4.696e-25	3.519e-16	3.381e-32	2.133e-09	2.868e-31
		E1		0.3817	0.1833	9.466e-05	1.794e-05	3.826e-06			0.0002099	0.0822	1.243e-06	3.297e-09	7.551e-12			4.409e-13	7.405e-06	1.789e-19	0.009343	2.909e-19
		E2			0.6599	0.0009928	0.0002073	4.574e-05				0.01333	0.09041	0.001271	7.015e-06				0.0009089	0.1871	0.0006285	0.004891
		E4				0.001976	0.0003918	8.145e-05					7.403e-05	1.007e-07	3.803e-11					4.117e-07	0.3447	9.785e-09
		E8					0.7291	0.4604						0.1253	0.008162						4.142e-06	0.058
		PhII						0.6865							0.3243							5.574e-08
			E1	E2	E4	E8	PhII			E1	E2	E4	E8	PhII			E1	E2	E4	E8	PhII
Cell neighbour number		E0	0.0002423	0.004961	0.006072	1.322e-08	0.0002961			0.01169	8.002e-07	6.74e-05	1.181e-07	4.329e-10			0.4981	5.022e-28	1.368e-15	1.547e-28	1.378e-32
		E1		0.332	0.11	0.00175	0.02383				2.239e-08	0.0003442	1.121e-06	3.311e-07				4.24e-30	7.857e-16	1.781e-31	9.347e-35
		E2			0.6194	0.0001189	0.06732					4.325e-05	0.01436	3.226e-05					9.519e-07	0.6652	0.2695
		E4				1.581e-05	0.2042						0.0236	0.02126						2.486e-06	2.487e-09
		E8					0.001759							0.4929							0.07574
		PhII
